# Alteration of gut microbiota with a broad-spectrum antibiotic does not impair maternal care in the European earwig

**DOI:** 10.1101/2020.10.08.331363

**Authors:** Sophie Van Meyel, Séverine Devers, Simon Dupont, Franck Dedeine, Joël Meunier

## Abstract

The microbes residing within the gut of an animal host often increase their own fitness by modifying their host’s physiological, reproductive, and behavioural functions. Whereas recent studies suggest that they may also shape host sociality and therefore have critical effects on animal social evolution, the impact of the gut microbiota on maternal care remains unexplored. This is surprising, as this behaviour is widespread among animals, often determines the fitness of both juveniles and parents, and is essential in the evolution of complex animal societies. Here, we tested whether life-long alterations of the gut microbiota with rifampicin - a broad-spectrum antibiotic - impair pre- and post-hatching maternal care in the European earwig. Our results first confirm that rifampicin altered the mothers’ gut microbial communities and indicate that the composition of the gut microbiota differs before and after egg care. Contrary to our predictions, however, the rifampicin-induced alterations of the gut microbiota did not modify pre- or post-hatching care. Independent of maternal care, rifampicin increased the females’ feces production and resulted in lighter eggs and juveniles. By contrast, rifampicin altered none of the other 21 physiological, reproductive and longevity traits measured over the 300 days of a female’s lifetime. Overall, these findings reveal that altering the gut microbiota with a large spectrum antibiotic such as rifampicin does not necessarily affect host sociality. They also emphasize that not all animals have evolved a co-dependence with their microbiota and call for caution when generalizing the central role of gut microbes in host biology.
