## Supplementary material for "Alteration of gut microbiota with a broad-spectrum antibiotic does not impair maternal care in the European earwig": Table S1

### Sheet: Feuil2
Table S3 - Effects of antibiotics (Rifampicin) on the 30 measured traits reflecting maternal care and females' physiology, reproduction and longevity and nymphs’ development, sex ratio and survival. P-values that remain significant after correction for multiple comparisons (Adj-P) are in bold. Med = Median; 1Q and 3Q = first and third quartile, respectively. N = sample size. Expected N indicates …
		Water					Rifampicin					Statistics				Statistical powers
		Med	1Q	3Q	N		Med	1Q	3Q	N		W	P	Adj-P		Effect size (r)	Expected N
Maternal care
	Egg grooming (sec)	379.34	259.2	492.28	26		359.54	264.49	450.18	22		288.5	0.963	0.963		-0.004	245274
	Egg defense	12	7	27	55		14	8	26.75	56		1397	0.398	0.521		0.07	798
	Delay maternal return (sec)	32	17	54	55		27	10.75	60.5	56		1677.5	0.417	0.521		-0.067	871
	Egg searching exploration (%)	68.37	59.72	76.28	27		69.54	50.78	81.88	24		339.5	0.775	0.802		-0.024	6810
	Juveniles defense	6	3	13.5	35		5	3	8.75	30		592.5	0.377	0.521		-0.073	733
	Nymph searching exploration (%)	80.61	77.55	85.2	21		84.16	77.17	89.55	22		208	0.584	0.674		0.046	1852
Female physiology
	Feces production	6.5	4	11	36		13	10	14	36		303	<0.001	<0.001		0.321	35
	Females absolute weight gain until egg-laying (mg)	13.74	7.24	20.14	59		13.29	8.56	18.22	62		1989	0.407	0.521		-0.068	846
	Females relative weight gain until egg-laying	33.52	13.61	46.14	59		26.83	16.46	46.14	62		1937	0.575	0.674		-0.046	1852
	Females absolute weight gain during egg care (mg)	1.28	-1.28	4.82	52		2.32	0.19	4.48	59		1308	0.182	0.364		0.11	321
	Females relative weight gain during egg care	1.89	-1.82	7.96	52		4.14	0.32	7.61	59		1308	0.182	0.364		0.11	321
	Females absolute weight gain during egg care of the 2nd clutch (mg)	-1.36	-2.55	2.49	21		1.05	0.38	4.61	9		51	0.05	0.17		0.162	147
	Females relative weight gain during egg care of the 2nd clutch	-2.28	-4.11	3.31	21		1.73	0.58	6.91	9		51	0.05	0.17		0.162	147
Female reproduction & longevity
	Days until first clutch production (days)	183	173	197.5	59		183	172	195	62		1901	0.709	0.76		-0.031	4081
	No eggs produced in the first clutch	55	48.5	60	59		53	43	58.75	62		2037	0.28	0.521		-0.089	492
	Mean egg weight in the first clutch (mg)	0.62	0.58	0.67	59		0.59	0.57	0.64	62		2297.5	0.015	0.112		-0.2	95
	Egg developmental time in the first clutch (days)	54	53	55	52		55	53.5	55	59		1215	0.051	0.17		0.16	150
	Egg hatching rate in the first clutch (%)	54.54	17.39	68.17	52		42	0	69.3	59		1702	0.318	0.521		-0.082	581
	Mean juveniles weight in the first clutch (mg)	1.75	1.53	1.85	43		1.52	1.39	1.74	42		1244	0.002	0.02		-0.247	61
	Days until 2nd clutch production	17	12	26	24		21	16	23	17		187	0.66	0.733		0.037	2864
	Likelihood to produce a second clutch	1	0	1	56		0.5	0	1	54		1647	0.347128	0.521		-0.077	659
	No eggs produced in the 2nd clutch	28	20	33	33		23.5	14.5	28.75	26		528	0.131	0.328		-0.124	252
	Mean egg weight in the 2nd clutch (mg)	0.6	0.58	0.64	33		0.56	0.54	0.59	26		628	0.002	0.02		-0.25	60
	Egg developmental time in the 2nd clutch (days)	15	15	16	21		16	15	16	9		77	0.361	0.521		0.074	714
	Egg hatching rate in the 2nd clutch (%)	38.33	0	75.89	32		0	0	33.24	26		545	0.032	0.16		-0.176	124
	Mean juveniles weight in the 2nd clutch (mg)	1.49	1.38	1.6	21		1.39	1.35	1.48	10		139.5	0.15	0.346		-0.12	270
	Female’s investment in the 2nd clutch	0.33	0.26	0.38	33		0.32	0.21	0.35	26		495.5	0.312	0.521		-0.084	553
	Overall reproduction in term of eggs	84	71	91	33		76.5	57	84.75	26		553.5	0.057	0.171		-0.156	158
	Overall reproduction in term of nymphs	32.5	22	52	32		21.5	7.5	32.5	28		596.5	0.027	0.16		-0.181	117
	Female longevity (days)	323	293.5	361	39		306	284.5	343.25	42		994.5	0.098	0.267		-0.136	209
