## Supplementary material for "Alteration of gut microbiota with a broad-spectrum antibiotic does not impair maternal care in the European earwig": Table S2

### Sheet: Feuil1
Table S1 - Effects of antibiotics (Rifampicin) on traits reflecting maternal care and females' physiology, reproduction and longevity and nymphs’ development, sex ratio and survival based on paired analyses (i.e. analyses involving water and rifampicin treated individuals from the same family). P-values significant after correction for multiple comparisons (Adj-P) are in bold. Median.diff = Media…
		Median.Diff	1stQ	3rdQ	N	W	P	Adj-P
Maternal care
	Egg grooming (sec)	-58.47	-170.44	-2.52	7	4	0.219	0.807
	Egg defense	-3	-13.75	6.25	40	300	0.312	0.807
	Delay maternal return (sec)	3	-23.5	32.5	40	432	0.772	1
	Egg searching exploration (%)	-17.76	-19.56	-16.33	9	16	0.496	0.808
	Juveniles defense	-1	-7	2	13	35.5	0.806	1
	Nymph searching exploration (%)	0.97	-3.12	4.06	4	5	1	1
Female physiology
	Feces production	-2.5	-7.25	-1	20	23	0.002	0.03
	Females absolute weight gain until egg-laying (mg)	0.56	-4.92	8.2	49	713	0.323	0.807
	Females relative weight gain until egg-laying	3.39	-11.47	19.69	49	679	0.515	0.808
	Females absolute weight gain during egg care (mg)	-1.19	-3.86	2.69	41	344	0.268	0.807
	Females relative weight gain during egg care	-1.72	-7.09	4.89	41	346	0.28	0.807
	Females absolute weight gain during egg care of the 2nd clutch (mg)	-3.02	-5.12	-0.93	2	1	1	1
	Females relative weight gain during egg care of the 2nd clutch	-5.2	-8.44	-1.97	2	1	1	1
Female reproduction & longevity
	Age at egg production (days)	2	-12	13	49	622.5	0.923	1
	No eggs produced in the first clutch	1	-7	8	49	639	0.432	0.808
	Mean egg weight in the first clutch (mg)	0.04	-0.02	0.06	49	884.5	0.002	0.03
	Egg developmental time in the first clutch (days)	0	-1	1	41	219.5	0.275	0.807
	Egg hatching rate in the first clutch (%)	8.54	-29.13	48.52	41	435	0.539	0.808
	Mean juveniles weight in the first clutch (mg)	0.22	0.07	0.39	22	202	0.013	0.13
	Delay until 2nd clutch production	-0.5	-3	5.25	4	3	1	1
	Likelihood to produce a second clutch	0	0	0.75	42	110	0.648	0.926
	No eggs produced in the 2nd clutch	2	-6	12	13	52.5	0.31	0.807
	Mean egg weight in the 2nd clutch (mg)	0.01	0.01	0.08	13	64.5	0.197	0.807
	Egg developmental time in the 2nd clutch (days)	0.5	-0.25	1.25	2	2	1	1
	Egg hatching rate in the 2nd clutch (%)	0	-14.29	50	13	35	0.492	0.808
	Mean juveniles weight in the 2nd clutch (mg)	0.42	0.41	0.43	2	3	0.5	0.808
	Female’s investment in the 2nd clutch	0.04	-0.07	0.1	13	58	0.414	0.808
	Overall reproduction in term of eggs	-2	-8	21	13	55.5	0.509	0.808
	Overall reproduction in term of nymphs	7	-17	49	13	52	0.685	0.934
	Female longevity (days)	18.5	-25.75	56.25	22	147	0.284	0.807
